# Hidden Markov Model-Based Prokaryotic Genome Space Mining Reveals the Widespread Pervasiveness of Complex I and Its Potential Evolutionary Scheme

**DOI:** 10.1101/2025.03.13.643058

**Authors:** Akshay Shirsath, Snehal V. Khairnar, Abhirath Anand, Divya M. Prabhakaran, Amitesh Anand

## Abstract

Most cellular reactions are interdependent; however, a subset of reactions often associates more closely to form a defined reaction pathway. An extreme arrangement of interdependent reactions occurs when the cognate proteins physically associate to constitute a complex. Respiratory complex I is one of the largest membrane resident protein assemblies. Besides being the hallmark of bioenergetics, this enzyme complex is critical for redox homeostasis and transport. The evolutionary scheme for the development of this enzyme complex is poorly understood due to associated challenges like complications in delineating close homologs and diverse subunit ancestry. We used custom Hidden Markov Model profiles to examine the available prokaryotic genome space to trace the distribution pattern of fourteen core Nuo subunits of Complex I. We report: (a) a sensitive HMMER-based workflow for comprehensively annotating and analyzing the Nuo subunits, which can be adapted to multiple such analyses; (b) the first curated species-level distribution of Nuo subunits; (c) multiple variants of Complex I across ∼11,000 species with 51.2% species having complete complex; (d) presence of Complex I variants on plasmids which potentially facilitated the evolutionary distribution; (e) extension of our workflow for examining distribution of mitochondrial Complex I accessory subunits among prokaryotes highlighting their evolutionary roots. We have also developed a web application to facilitate the convenient dissemination of our compiled resources. The knowledge of bioenergetic repertoire is critical in the successful targeting of energy metabolism for antimicrobial development.
