## Supplementary material for "Hidden Markov Model-Based Prokaryotic Genome Space Mining Reveals the Widespread Pervasiveness of Complex I and Its Potential Evolutionary Scheme": Supp. Sheet 5: List of bacterial species containing nuo subunit on plasmid

### Sheet: Sheet1
Assembly Accession	Accession	Superkingdom	Phylum	Class	Order	Family	Genus	Species	Replicon	Variation	NuoA	NuoB	NuoBCD	NuoC	NuoCD	NuoD	NuoE	NuoF	NuoG	NuoH	NuoI	NuoJ	NuoK	NuoL	NuoM	NuoN
GCA_025369955.1	NZ_CP104448.1	Bacteria	Pseudomonadota	Gammaproteobacteria	Moraxellales	Moraxellaceae	Acinetobacter	Acinetobacter baumannii	Plasmid	Complete C-I (CD fused)	TRUE	TRUE	FALSE	FALSE	TRUE	FALSE	TRUE	TRUE	TRUE	TRUE	TRUE	TRUE	TRUE	TRUE	TRUE	TRUE
GCA_029774235.1	NZ_CP064203.1	Bacteria	Pseudomonadota	Gammaproteobacteria	Moraxellales	Moraxellaceae	Acinetobacter	Acinetobacter baumannii	Plasmid	Complete C-I (CD fused)	TRUE	TRUE	FALSE	FALSE	TRUE	FALSE	TRUE	TRUE	TRUE	TRUE	TRUE	TRUE	TRUE	TRUE	TRUE	TRUE
GCA_005280375.1	NZ_CP040048.1	Bacteria	Pseudomonadota	Gammaproteobacteria	Moraxellales	Moraxellaceae	Acinetobacter	Acinetobacter baumannii	Plasmid	Complete C-I (CD fused)	TRUE	TRUE	FALSE	FALSE	TRUE	FALSE	TRUE	TRUE	TRUE	TRUE	TRUE	TRUE	TRUE	TRUE	TRUE	TRUE
GCA_021117095.1	CP088234.1	Bacteria	Pseudomonadota	Betaproteobacteria	Burkholderiales	Burkholderiaceae	Ralstonia	Ralstonia solanacearum	Plasmid	Complete C-I	TRUE	TRUE	FALSE	TRUE	FALSE	TRUE	TRUE	TRUE	TRUE	TRUE	TRUE	TRUE	TRUE	TRUE	TRUE	TRUE
GCA_021391635.1	CP090106.1	Bacteria	Pseudomonadota	Alphaproteobacteria	Hyphomicrobiales	Rhizobiaceae	Sinorhizobium	Sinorhizobium meliloti	Plasmid	Complete C-I	TRUE	TRUE	FALSE	TRUE	FALSE	TRUE	TRUE	TRUE	TRUE	TRUE	TRUE	TRUE	TRUE	TRUE	TRUE	TRUE
GCA_000011085.1	AY596296.1	Archaea	Euryarchaeota	Halobacteria	Halobacteriales	Haloarculaceae	Haloarcula	Haloarcula marismortui	Plasmid	Incomplete C-I	FALSE	TRUE	FALSE	FALSE	FALSE	FALSE	FALSE	FALSE	FALSE	FALSE	FALSE	FALSE	FALSE	FALSE	FALSE	FALSE
GCA_005310945.1	NZ_CP039137.1	Archaea	Euryarchaeota	Halobacteria	Halobacteriales	Haloarculaceae	Haloarcula	Haloarcula marismortui	Plasmid	Incomplete C-I	FALSE	TRUE	FALSE	FALSE	FALSE	FALSE	FALSE	FALSE	FALSE	FALSE	FALSE	FALSE	FALSE	FALSE	FALSE	FALSE
GCA_000018105.1	CP000838.1	Bacteria	Cyanobacteriota	Cyanophyceae	Acaryochloridales	Acaryochloridaceae	Acaryochloris	Acaryochloris marina	Plasmid	Incomplete C-I	FALSE	TRUE	FALSE	FALSE	FALSE	FALSE	FALSE	FALSE	FALSE	FALSE	FALSE	FALSE	FALSE	FALSE	FALSE	FALSE
GCA_963360645.1	OY725779.1	Bacteria	Bacteroidota	Bacteroidia	Bacteroidales	Tannerellaceae	Parabacteroides	Parabacteroides distasonis	Plasmid	Incomplete C-I	FALSE	FALSE	FALSE	FALSE	FALSE	FALSE	TRUE	FALSE	FALSE	FALSE	FALSE	FALSE	FALSE	FALSE	FALSE	FALSE
GCA_000223905.1	CP002923.1	Archaea	Euryarchaeota	Halobacteria	Halobacteriales	Haloarculaceae	Haloarcula	Haloarcula hispanica	Plasmid	Incomplete C-I	FALSE	TRUE	FALSE	FALSE	FALSE	FALSE	FALSE	FALSE	FALSE	FALSE	FALSE	FALSE	FALSE	FALSE	FALSE	FALSE
GCA_019930605.1	CP082843.1	Bacteria	Bacteroidota	Bacteroidia	Bacteroidales	Prevotellaceae	Prevotella	Prevotella nigrescens	Plasmid	Incomplete C-I	TRUE	TRUE	FALSE	FALSE	TRUE	FALSE	FALSE	FALSE	FALSE	TRUE	FALSE	FALSE	TRUE	TRUE	TRUE	TRUE
GCA_010365585.1	CP048385.1	Bacteria	Pseudomonadota	Gammaproteobacteria	Enterobacterales	Enterobacteriaceae	Citrobacter	Citrobacter freundii	Plasmid	Complete C-I (CD fused)	TRUE	TRUE	FALSE	FALSE	TRUE	FALSE	TRUE	TRUE	TRUE	TRUE	TRUE	TRUE	TRUE	TRUE	TRUE	TRUE
GCA_000196895.1	CP002064.1	Archaea	Euryarchaeota	Halobacteria	Halobacteriales	Halococcaceae	Halalkalicoccus	Halalkalicoccus jeotgali	Plasmid	Incomplete C-I	FALSE	FALSE	FALSE	FALSE	TRUE	FALSE	FALSE	FALSE	FALSE	FALSE	FALSE	FALSE	FALSE	FALSE	FALSE	FALSE
GCA_900635435.1	LR134127.1	Bacteria	Pseudomonadota	Gammaproteobacteria	Enterobacterales	Enterobacteriaceae	Klebsiella	Klebsiella aerogenes	Plasmid	Complete C-I (CD fused)	TRUE	TRUE	FALSE	FALSE	TRUE	FALSE	TRUE	TRUE	TRUE	TRUE	TRUE	TRUE	TRUE	TRUE	TRUE	TRUE
GCA_018200015.1	CP073369.1	Archaea	Euryarchaeota	Halobacteria	Halobacteriales	Haloarculaceae	Haloarcula	Haloarcula sinaiiensis	Plasmid	Incomplete C-I	FALSE	TRUE	FALSE	FALSE	FALSE	FALSE	FALSE	FALSE	FALSE	FALSE	FALSE	FALSE	FALSE	FALSE	FALSE	FALSE
GCA_000230735.3	CP003374.1	Archaea	Euryarchaeota	Halobacteria	Halobacteriales	Natrialbaceae	Natrinema	Natrinema pellirubrum	Plasmid	Incomplete C-I	FALSE	FALSE	FALSE	FALSE	TRUE	FALSE	FALSE	FALSE	FALSE	FALSE	FALSE	FALSE	FALSE	FALSE	FALSE	FALSE
GCA_000009725.1	AP004312.1	Bacteria	Cyanobacteriota	Cyanophyceae	Synechococcales	Merismopediaceae	Synechocystis	Synechocystis sp. PCC 6803	Plasmid	Incomplete C-I	FALSE	TRUE	FALSE	FALSE	FALSE	FALSE	FALSE	FALSE	FALSE	FALSE	FALSE	FALSE	FALSE	FALSE	FALSE	FALSE
GCA_018845095.1	CP073021.1	Bacteria	Cyanobacteriota	Cyanophyceae	Synechococcales	Merismopediaceae	Synechocystis	Synechocystis sp. PCC 6803	Plasmid	Incomplete C-I	FALSE	TRUE	FALSE	FALSE	FALSE	FALSE	FALSE	FALSE	FALSE	FALSE	FALSE	FALSE	FALSE	FALSE	FALSE	FALSE
GCA_000340785.1	CP003268.1	Bacteria	Cyanobacteriota	Cyanophyceae	Synechococcales	Merismopediaceae	Synechocystis	Synechocystis sp. PCC 6803	Plasmid	Incomplete C-I	FALSE	TRUE	FALSE	FALSE	FALSE	FALSE	FALSE	FALSE	FALSE	FALSE	FALSE	FALSE	FALSE	FALSE	FALSE	FALSE
GCA_036324545.1	NZ_CP143321.1	Bacteria	Fusobacteriota	Fusobacteriia	Fusobacteriales	Fusobacteriaceae	Cetobacterium	Cetobacterium somerae	Plasmid	Incomplete C-I	FALSE	FALSE	FALSE	FALSE	FALSE	FALSE	FALSE	TRUE	FALSE	FALSE	FALSE	FALSE	FALSE	FALSE	FALSE	FALSE
GCA_000597865.1	CP007453.1	Bacteria	Bacillota	Clostridia	Peptostreptococcales	Peptoclostridiaceae	Peptoclostridium	Peptoclostridium acidaminophilum	Plasmid	Incomplete C-I	FALSE	FALSE	FALSE	FALSE	FALSE	FALSE	FALSE	TRUE	FALSE	FALSE	FALSE	FALSE	FALSE	FALSE	FALSE	FALSE
GCA_001750065.2	NZ_CP012886.2	Bacteria	Actinomycetota	Actinomycetes	Mycobacteriales	Mycobacteriaceae	Mycobacterium	Mycobacterium intracellulare	Plasmid	Complete C-I	TRUE	TRUE	FALSE	TRUE	FALSE	TRUE	TRUE	TRUE	TRUE	TRUE	TRUE	TRUE	TRUE	TRUE	TRUE	TRUE
GCA_021535045.1	CP091057.1	Bacteria	Actinomycetota	Actinomycetes	Micrococcales	Ornithinimicrobiaceae	Ornithinimicrobium	Ornithinimicrobium sp. INDO-MA30-4	Plasmid	Incomplete C-I	TRUE	FALSE	FALSE	FALSE	FALSE	FALSE	FALSE	FALSE	FALSE	FALSE	FALSE	FALSE	FALSE	FALSE	TRUE	TRUE
GCA_004348195.1	NZ_CP036405.1	Bacteria	Pseudomonadota	Alphaproteobacteria	Rhodospirillales	Acetobacteraceae	Komagataeibacter	Komagataeibacter saccharivorans	Plasmid	Complete C-I (CD fused)	TRUE	TRUE	FALSE	FALSE	TRUE	FALSE	TRUE	TRUE	TRUE	TRUE	TRUE	TRUE	TRUE	TRUE	TRUE	TRUE
GCA_003546645.1	NZ_CP023037.1	Bacteria	Pseudomonadota	Alphaproteobacteria	Rhodospirillales	Acetobacteraceae	Komagataeibacter	Komagataeibacter saccharivorans	Plasmid	Complete C-I (CD fused)	TRUE	TRUE	FALSE	FALSE	TRUE	FALSE	TRUE	TRUE	TRUE	TRUE	TRUE	TRUE	TRUE	TRUE	TRUE	TRUE
GCA_022865125.1	CP094829.1	Bacteria	Pseudomonadota	Alphaproteobacteria	Hyphomicrobiales	Amorphaceae	Acuticoccus	Acuticoccus sp. I52.16.1	Plasmid	Incomplete C-I	TRUE	FALSE	FALSE	FALSE	FALSE	FALSE	FALSE	FALSE	FALSE	FALSE	FALSE	FALSE	FALSE	FALSE	TRUE	TRUE
GCA_013347265.1	CP054613.1	Bacteria	Bacillota	Bacilli	Bacillales	Paenibacillaceae	Paenibacillus	Paenibacillus cellulosilyticus	Plasmid	C-I like (EF/EFG missing)	TRUE	TRUE	FALSE	TRUE	FALSE	TRUE	FALSE	FALSE	FALSE	TRUE	TRUE	TRUE	TRUE	TRUE	TRUE	TRUE
GCA_032113415.1	CP134947.1	Archaea	Euryarchaeota	Halobacteria	Halobacteriales	Haloferacaceae	Halobellus	Halobellus sp. DFY28	Plasmid	Incomplete C-I	FALSE	FALSE	FALSE	FALSE	TRUE	FALSE	FALSE	FALSE	FALSE	FALSE	FALSE	FALSE	FALSE	FALSE	FALSE	FALSE
GCA_013401515.1	CP058530.1	Archaea	Euryarchaeota	Halobacteria	Halobacteriales	Haloferacaceae	Halorarum	Halorarum halophilum	Plasmid	Incomplete C-I	FALSE	FALSE	FALSE	FALSE	TRUE	FALSE	FALSE	FALSE	FALSE	FALSE	FALSE	FALSE	FALSE	FALSE	FALSE	FALSE
GCA_013402875.1	CP058580.1	Archaea	Euryarchaeota	Halobacteria	Halobacteriales	Haloferacaceae	Halorarum	Halorarum salinum	Plasmid	Incomplete C-I	FALSE	FALSE	FALSE	FALSE	TRUE	FALSE	FALSE	FALSE	FALSE	FALSE	FALSE	FALSE	FALSE	FALSE	FALSE	FALSE
GCA_011492945.1	CP045120.1	Bacteria	Actinomycetota	Rubrobacteria	Rubrobacterales	Rubrobacteraceae	Rubrobacter	Rubrobacter tropicus	Plasmid	Incomplete C-I	TRUE	FALSE	FALSE	FALSE	FALSE	FALSE	FALSE	FALSE	FALSE	FALSE	FALSE	FALSE	TRUE	FALSE	TRUE	TRUE
GCA_011492965.1	CP045122.1	Bacteria	Actinomycetota	Rubrobacteria	Rubrobacterales	Rubrobacteraceae	Rubrobacter	Rubrobacter marinus	Plasmid	Incomplete C-I	TRUE	FALSE	FALSE	FALSE	FALSE	FALSE	FALSE	FALSE	FALSE	FALSE	FALSE	FALSE	TRUE	FALSE	TRUE	TRUE
GCA_008831545.1	NZ_CP044524.1	Archaea	Euryarchaeota	Halobacteria	Halobacteriales	Haladaptataceae	Halorussus	Halorussus halophilus	Plasmid	Incomplete C-I	FALSE	FALSE	FALSE	FALSE	FALSE	FALSE	FALSE	FALSE	FALSE	TRUE	FALSE	FALSE	FALSE	FALSE	FALSE	FALSE
GCA_024227995.1	NZ_CP100466.1	Archaea	Euryarchaeota	Halobacteria	Halobacteriales	Haladaptataceae	Halomicrococcus	Halomicrococcus gelatinilyticus	Plasmid	Incomplete C-I	FALSE	TRUE	FALSE	FALSE	TRUE	FALSE	FALSE	FALSE	FALSE	FALSE	FALSE	FALSE	FALSE	FALSE	FALSE	FALSE
GCA_023028345.1	CP095488.1	Archaea	Euryarchaeota	Halobacteria	Halobacteriales	Haloarculaceae	Halorientalis	Halorientalis marina	Plasmid	Incomplete C-I	FALSE	FALSE	FALSE	FALSE	FALSE	TRUE	FALSE	FALSE	FALSE	FALSE	FALSE	FALSE	FALSE	FALSE	FALSE	FALSE
GCA_020614375.1	CP085330.1	Archaea	Euryarchaeota	Halobacteria	Halobacteriales	Haladaptataceae	Haladaptatus	Haladaptatus salinisoli	Plasmid	Incomplete C-I	FALSE	TRUE	FALSE	FALSE	TRUE	FALSE	FALSE	FALSE	FALSE	FALSE	FALSE	FALSE	FALSE	FALSE	FALSE	FALSE
GCA_020618475.1	CP085341.1	Archaea	Euryarchaeota	Halobacteria	Halobacteriales	Haladaptataceae	Haladaptatus	Haladaptatus halobius	Plasmid	Incomplete C-I	FALSE	TRUE	FALSE	FALSE	TRUE	FALSE	FALSE	FALSE	FALSE	FALSE	FALSE	FALSE	FALSE	FALSE	FALSE	FALSE
GCA_030323865.1	NZ_CP066363.1	Bacteria	Actinomycetota	Actinomycetes	Micrococcales	Micrococcaceae	Pseudarthrobacter	Pseudarthrobacter defluvii	Plasmid	Incomplete C-I	TRUE	FALSE	FALSE	FALSE	FALSE	FALSE	FALSE	FALSE	FALSE	FALSE	FALSE	FALSE	FALSE	FALSE	TRUE	TRUE
GCA_024138165.1	NZ_CP100001.1	Archaea	Euryarchaeota	Halobacteria	Halobacteriales	Haladaptataceae	Halorussus	Halorussus vallis	Plasmid	Incomplete C-I	FALSE	FALSE	FALSE	FALSE	FALSE	FALSE	FALSE	FALSE	FALSE	TRUE	FALSE	FALSE	FALSE	FALSE	FALSE	FALSE
GCA_026248685.1	NZ_CP111037.1	Archaea	Euryarchaeota	Halobacteria	Halobacteriales	Haladaptataceae	Haladaptatus	Haladaptatus caseinilyticus	Plasmid	Incomplete C-I	FALSE	TRUE	FALSE	FALSE	TRUE	FALSE	FALSE	FALSE	FALSE	FALSE	FALSE	FALSE	FALSE	FALSE	FALSE	FALSE
GCA_029278565.1	NZ_CP119560.1	Archaea	Euryarchaeota	Halobacteria	Halobacteriales	Haloarculaceae	Haloarcula	Haloarcula halophila	Plasmid	Incomplete C-I	FALSE	FALSE	FALSE	FALSE	TRUE	FALSE	FALSE	FALSE	FALSE	FALSE	FALSE	FALSE	FALSE	FALSE	FALSE	FALSE
GCA_004799685.1	NZ_CP031313.1	Archaea	Euryarchaeota	Halobacteria	Halobacteriales	Haloferacaceae	Halobellus	Halobellus limi	Plasmid	Incomplete C-I	FALSE	FALSE	FALSE	FALSE	TRUE	FALSE	FALSE	FALSE	FALSE	FALSE	FALSE	FALSE	FALSE	FALSE	FALSE	FALSE
GCA_022410435.1	CP090153.1	Bacteria	Pseudomonadota	Alphaproteobacteria	Rhodobacterales	Roseobacteraceae	Roseivivax	Roseivivax marinus	Plasmid	Incomplete C-I	FALSE	FALSE	FALSE	FALSE	FALSE	FALSE	FALSE	FALSE	FALSE	FALSE	FALSE	FALSE	FALSE	FALSE	TRUE	TRUE
GCA_022410435.1	CP090160.1	Bacteria	Pseudomonadota	Alphaproteobacteria	Rhodobacterales	Roseobacteraceae	Roseivivax	Roseivivax marinus	Plasmid	Incomplete C-I	FALSE	FALSE	FALSE	FALSE	FALSE	FALSE	FALSE	FALSE	FALSE	FALSE	FALSE	FALSE	FALSE	FALSE	TRUE	TRUE
GCA_900637875.1	LR134465.1	Bacteria	Actinomycetota	Actinomycetes	Mycobacteriales	Tsukamurellaceae	Tsukamurella	Tsukamurella tyrosinosolvens	Plasmid	Complete C-I	TRUE	TRUE	FALSE	TRUE	FALSE	TRUE	TRUE	TRUE	TRUE	TRUE	TRUE	TRUE	TRUE	TRUE	TRUE	TRUE
GCA_900637865.1	LR134433.1	Bacteria	Pseudomonadota	Gammaproteobacteria	Legionellales	Legionellaceae	Legionella	Legionella adelaidensis	Plasmid	Complete C-I	TRUE	TRUE	FALSE	TRUE	FALSE	TRUE	TRUE	TRUE	TRUE	TRUE	TRUE	TRUE	TRUE	TRUE	TRUE	TRUE
GCA_963360665.1	OY725950.1	Bacteria	Bacteroidota	Bacteroidia	Bacteroidales	Bacteroidaceae	Bacteroides	Bacteroides finegoldii	Plasmid	Incomplete C-I	TRUE	TRUE	FALSE	FALSE	TRUE	FALSE	FALSE	FALSE	FALSE	TRUE	FALSE	TRUE	TRUE	TRUE	TRUE	TRUE
GCA_000504565.2	CP006887.1	Archaea	Euryarchaeota	Halobacteria	Halobacteriales	Haloarculaceae	Haloarcula	Haloarcula hispanica	Plasmid	Incomplete C-I	FALSE	TRUE	FALSE	FALSE	FALSE	FALSE	FALSE	FALSE	FALSE	FALSE	FALSE	FALSE	FALSE	FALSE	FALSE	FALSE
GCA_023896135.1	JAKFAE010000004.1	Bacteria	Pseudomonadota	Betaproteobacteria	Burkholderiales	Burkholderiaceae	Burkholderia	Burkholderia vietnamiensis	Plasmid	Complete C-I	TRUE	TRUE	FALSE	TRUE	FALSE	TRUE	TRUE	TRUE	TRUE	TRUE	TRUE	TRUE	TRUE	TRUE	TRUE	TRUE
GCA_030489945.1	NZ_CP129740.1	Bacteria	Pseudomonadota	Gammaproteobacteria	Enterobacterales	Enterobacteriaceae	Klebsiella	Klebsiella pneumoniae	Plasmid	Complete C-I (CD fused)	TRUE	TRUE	FALSE	FALSE	TRUE	FALSE	TRUE	TRUE	TRUE	TRUE	TRUE	TRUE	TRUE	TRUE	TRUE	TRUE
GCA_030490635.1	NZ_CP129873.1	Bacteria	Pseudomonadota	Gammaproteobacteria	Enterobacterales	Enterobacteriaceae	Klebsiella	Klebsiella pneumoniae	Plasmid	Complete C-I (CD fused)	TRUE	TRUE	FALSE	FALSE	TRUE	FALSE	TRUE	TRUE	TRUE	TRUE	TRUE	TRUE	TRUE	TRUE	TRUE	TRUE
GCA_040550555.1	NZ_CP159675.1	Bacteria	Pseudomonadota	Gammaproteobacteria	Enterobacterales	Enterobacteriaceae	Klebsiella	Klebsiella pneumoniae	Plasmid	Complete C-I (CD fused)	TRUE	TRUE	FALSE	FALSE	TRUE	FALSE	TRUE	TRUE	TRUE	TRUE	TRUE	TRUE	TRUE	TRUE	TRUE	TRUE
GCA_034643695.1	NZ_CP141089.1	Bacteria	Pseudomonadota	Gammaproteobacteria	Enterobacterales	Enterobacteriaceae	Escherichia	Escherichia coli	Plasmid	Complete C-I (CD fused)	TRUE	TRUE	FALSE	FALSE	TRUE	FALSE	TRUE	TRUE	TRUE	TRUE	TRUE	TRUE	TRUE	TRUE	TRUE	TRUE
GCA_000827835.1	CP010530.1	Archaea	Euryarchaeota	Halobacteria	Halobacteriales	Haloarculaceae	Haloarcula	Haloarcula sp. CBA1115	Plasmid	Incomplete C-I	FALSE	TRUE	FALSE	FALSE	FALSE	FALSE	FALSE	FALSE	FALSE	FALSE	FALSE	FALSE	FALSE	FALSE	FALSE	FALSE
GCA_035666295.1	NZ_CP142029.1	Archaea	Euryarchaeota	Halobacteria	Halobacteriales	Haloarculaceae	Haloarcula	Haloarcula sp. GH36	Plasmid	Incomplete C-I	FALSE	FALSE	FALSE	FALSE	TRUE	FALSE	FALSE	FALSE	FALSE	FALSE	FALSE	FALSE	FALSE	FALSE	FALSE	FALSE
GCA_029201665.1	NZ_CP104135.1	Bacteria	Pseudomonadota	Alphaproteobacteria	Hyphomicrobiales	Rhizobiaceae	Sinorhizobium	Sinorhizobium sp. C101	Plasmid	Complete C-I	TRUE	TRUE	FALSE	TRUE	FALSE	TRUE	TRUE	TRUE	TRUE	TRUE	TRUE	TRUE	TRUE	TRUE	TRUE	TRUE
GCA_029201625.1	NZ_CP104127.1	Bacteria	Pseudomonadota	Alphaproteobacteria	Hyphomicrobiales	Rhizobiaceae	Sinorhizobium	Sinorhizobium sp. M103	Plasmid	Complete C-I	TRUE	TRUE	FALSE	TRUE	FALSE	TRUE	TRUE	TRUE	TRUE	TRUE	TRUE	TRUE	TRUE	TRUE	TRUE	TRUE
GCA_029201645.1	NZ_CP104131.1	Bacteria	Pseudomonadota	Alphaproteobacteria	Hyphomicrobiales	Rhizobiaceae	Sinorhizobium	Sinorhizobium sp. K101	Plasmid	Complete C-I	TRUE	TRUE	FALSE	TRUE	FALSE	TRUE	TRUE	TRUE	TRUE	TRUE	TRUE	TRUE	TRUE	TRUE	TRUE	TRUE
GCA_000734975.2	CP011053.1	Bacteria	Pseudomonadota	Gammaproteobacteria	Oceanospirillales	Halomonadaceae	Halomonas	Halomonas sp. KO116	Plasmid	Incomplete C-I	TRUE	FALSE	FALSE	FALSE	FALSE	FALSE	FALSE	FALSE	FALSE	FALSE	FALSE	FALSE	FALSE	FALSE	TRUE	TRUE
GCA_015169775.1	CP063446.1	Bacteria	Pseudomonadota	Alphaproteobacteria	Sphingomonadales	Sphingomonadaceae	Novosphingobium	Novosphingobium sp. ES2-1	Plasmid	Incomplete C-I	FALSE	FALSE	FALSE	FALSE	FALSE	FALSE	FALSE	TRUE	FALSE	FALSE	FALSE	FALSE	FALSE	FALSE	FALSE	FALSE
GCA_003015225.1	NZ_CP028098.1	Bacteria	Cyanobacteriota	Cyanophyceae	Synechococcales	Merismopediaceae	Synechocystis	Synechocystis sp. IPPAS B-1465	Plasmid	Incomplete C-I	FALSE	TRUE	FALSE	FALSE	FALSE	FALSE	FALSE	FALSE	FALSE	FALSE	FALSE	FALSE	FALSE	FALSE	FALSE	FALSE
GCA_000196235.1	CP000455.1	Bacteria	Actinomycetota	Actinomycetes	Micrococcales	Micrococcaceae	Arthrobacter	Arthrobacter sp. FB24	Plasmid	Incomplete C-I	TRUE	FALSE	FALSE	FALSE	FALSE	FALSE	FALSE	FALSE	FALSE	FALSE	FALSE	FALSE	FALSE	FALSE	TRUE	TRUE
GCA_021049325.1	CP088077.1	Bacteria	Actinomycetota	Actinomycetes	Micrococcales	Microbacteriaceae	Curtobacterium	Curtobacterium sp. C1	Plasmid	Incomplete C-I	TRUE	FALSE	FALSE	FALSE	FALSE	FALSE	FALSE	FALSE	FALSE	FALSE	FALSE	FALSE	FALSE	FALSE	TRUE	TRUE
GCA_029219985.1	NZ_CP115947.1	Bacteria	Pseudomonadota	Betaproteobacteria	Burkholderiales	Burkholderiaceae	Ralstonia	Ralstonia solanacearum	Plasmid	Complete C-I	TRUE	TRUE	FALSE	TRUE	FALSE	TRUE	TRUE	TRUE	TRUE	TRUE	TRUE	TRUE	TRUE	TRUE	TRUE	TRUE
GCA_009728585.1	NZ_CP040452.1	Bacteria	Pseudomonadota	Gammaproteobacteria	Oceanospirillales	Halomonadaceae	Halomonas	Halomonas sp. PA16-9	Plasmid	Incomplete C-I	FALSE	FALSE	FALSE	FALSE	FALSE	FALSE	FALSE	TRUE	FALSE	FALSE	FALSE	FALSE	FALSE	FALSE	FALSE	FALSE
GCA_963360685.1	OY725984.1	Bacteria	Bacteroidota	Bacteroidia	Bacteroidales	Bacteroidaceae	Phocaeicola	Phocaeicola massiliensis	Plasmid	Incomplete C-I	FALSE	FALSE	FALSE	FALSE	FALSE	FALSE	TRUE	FALSE	FALSE	FALSE	FALSE	FALSE	FALSE	FALSE	FALSE	FALSE
GCA_963360685.1	OY725991.1	Bacteria	Bacteroidota	Bacteroidia	Bacteroidales	Bacteroidaceae	Phocaeicola	Phocaeicola massiliensis	Plasmid	Incomplete C-I	TRUE	TRUE	FALSE	FALSE	TRUE	FALSE	FALSE	FALSE	FALSE	TRUE	TRUE	FALSE	TRUE	TRUE	TRUE	TRUE
GCA_021870055.1	CP084553.1	Bacteria	Actinomycetota	Actinomycetes	Micrococcales	Micrococcaceae	Arthrobacter	Arthrobacter sp. FW306-06-A	Plasmid	Incomplete C-I	TRUE	FALSE	FALSE	FALSE	FALSE	FALSE	FALSE	FALSE	FALSE	FALSE	FALSE	FALSE	FALSE	FALSE	TRUE	TRUE
GCA_037798445.1	NZ_CP148876.1	Bacteria	Pseudomonadota	Gammaproteobacteria	Enterobacterales	Enterobacteriaceae	Salmonella	Salmonella enterica	Plasmid	Complete C-I (CD fused)	TRUE	TRUE	FALSE	FALSE	TRUE	FALSE	TRUE	TRUE	TRUE	TRUE	TRUE	TRUE	TRUE	TRUE	TRUE	TRUE
